# Within and cross species predictions of plant specialized metabolism genes using transfer learning

**DOI:** 10.1101/2020.01.13.112102

**Authors:** Bethany M. Moore, Peipei Wang, Pengxiang Fan, Aaron Lee, Bryan Leong, Yann-Ru Lou, Craig A. Schenck, Koichi Sugimoto, Robert Last, Melissa D. Lehti-Shiu, Cornelius S. Barry, Shin-Han Shiu

## Abstract

Plant specialized metabolites mediate interactions between plants and the environment and have significant agronomical/pharmaceutical value. Most genes involved in specialized metabolism (SM) are unknown because of the large number of metabolites and the challenge in differentiating SM genes from general metabolism (GM) genes. Plant models like *Arabidopsis thaliana* have extensive, experimentally derived annotations, whereas many non-model species do not. Here we employed a machine learning strategy, transfer learning, where knowledge from *A. thaliana* is transferred to predict gene functions in cultivated tomato with fewer experimentally annotated genes. The first tomato SM/GM prediction model using only tomato data performs well (F-measure=0.74, compared with 0.5 for random and 1.0 for perfect predictions), but from manually curating 88 SM/GM genes, we found many mis-predicted entries were likely mis-annotated. When the SM/GM prediction models built with *A. thaliana* data were used to filter out genes where the *A. thaliana-*based model predictions disagreed with tomato annotations, the new tomato model trained with filtered data improved significantly (F-measure=0.92). Our study demonstrates that SM/GM genes can be better predicted by leveraging cross-species information. Additionally, our findings provide an example for transfer learning in genomics where knowledge can be transferred from an information-rich species to an information-poor one.
