## Supplementary material for "Within and cross species predictions of plant specialized metabolism genes using transfer learning": Table S2

### Sheet: legend
Table S2: Model scores
sheet 1 shows every model built and the scores associated
Specific models which are discussed in the main text are:
Model identifier	Model name
Slyc_featsel200_RF	1
Slyc-BMincl2-class_RF_v2	2
Ara_2class_RF_v2	3
Slycshared2-class_RF	4
Slyc-Athrem-RF_shared2-class_RF	5
Slyc-Random_removed	6
Slyc-Athrem-RF_500feat_RF	7
Slyc-Athrem-RF_BMinc_RF	8
Model key:
abbreviation	description
Slyc	training set is based on TomatoCyc
Ara	training set is based on AraCyc
featselXX	model has a reduced number of features where XX is the number of features selected for that model
BMincl2-class/ BMinc	manually annotated benchmark data is included in the training set
shared2-class	shared features are used
Athrem-RF	tomato genes which were mispredicted by the Arabidopsis model using Random Forest were removed from the training set
Random_removed	tomato genes were randomly removed from the training set
RF	Random Forest algorithm
SVM	Support Vector Machine algorithm

### Sheet: sheet1
Table S2: Model scores
Model identifier	Model name	Training data source	Training Class	algorithm	Feature number	Feature type	Within species predictions						Between species predictions
							F1 for cross validation	F1 for the test set	Precision	Recall	False positive rate	False negative rate	F1 for the test set	Precision	Recall
Slyc_RF	1	TomatoCyc	SM vs. GM	RF	7286	all tomato	0.727681	0.727778	0.657191	0.812427	0.420539	0.187573	NA	NA	NA
Slyc_SVM	1	TomatoCyc	SM vs. GM	SVM	7286	all tomato	0.70053	0.694631	0.583099	0.857656	0.591286	0.142344	NA	NA	NA
Slyc_featsel25_RF	1	TomatoCyc	SM vs. GM	RF	25	all tomato	0.728277	0.73209	0.6946	0.771763	0.347718	0.228237	NA	NA	NA
Slyc_featsel50_RF	1	TomatoCyc	SM vs. GM	RF	50	all tomato	0.73119	0.726916	0.690299	0.770207	0.336598	0.229793	NA	NA	NA
Slyc_featsel100_RF	1	TomatoCyc	SM vs. GM	RF	100	all tomato	0.730202	0.737255	0.698885	0.76388	0.328402	0.23612	NA	NA	NA
Slyc_featsel200_RF	1	TomatoCyc	SM vs. GM	RF	200	all tomato	0.741548	0.737769	0.698148	0.786203	0.334336	0.213797	NA	NA	NA
Slyc_featsel300_RF	1	TomatoCyc	SM vs. GM	RF	300	all tomato	0.735418	0.733706	0.665541	0.81249	0.397137	0.18751	NA	NA	NA
Slyc_featsel500_RF	1	TomatoCyc	SM vs. GM	RF	500	all tomato	0.735703	0.74067	0.687389	0.785166	0.349357	0.214834	NA	NA	NA
Slyc_featsel1000_RF	1	TomatoCyc	SM vs. GM	RF	1000	all tomato	0.734736	0.729954	0.656716	0.823631	0.418402	0.176369	NA	NA	NA
Slyc-BMincl2-class_RF_v2	2	TomatoCyc + benchmark	SM vs. GM	RF	7286	all tomato	0.738873	0.732965	0.668908	0.806945	0.377434	0.193055	NA	NA	NA
Slyc-BMincl2-class_SVM_v2	2	TomatoCyc + benchmark	SM vs. GM	SVM	7286	all tomato	0.713786	0.717866	0.595174	0.901629	0.624888	0.0983707	NA	NA	NA
Ara_2class_RF_v2	3	AraCyc	SM vs. GM	RF	4197	shared	0.805334	0.785714	0.76669	0.84828	0.258466	0.15172	0.695053	0.616234	0.796992
Ara_2class_SVM_v2	3	AraCyc	SM vs. GM	SVM	4197	shared	0.845423	0.837302	0.817781	0.875212	0.19537	0.124788	NA	NA	NA
Slycshared2-class_RF	4	TomatoCyc	SM vs. GM	RF	4197	shared	0.753851	0.770104	0.691582	0.828616	0.369832	0.171384	NA	NA	NA
Slycshared2-class_SVM	4	TomatoCyc	SM vs. GM	SVM	4197	shared	0.834351	0.837865	0.807595	0.863061	0.205807	0.136939	NA	NA	NA
Slyc-Athrem-RF_shared2-class_RF	5	TomatoCyc (filtered with Model 3)	SM vs. GM	RF	4197	shared	0.918235	0.915694	0.908464	0.928294	0.0936483	0.071706	NA	NA	NA
Slyc-Athrem-RF_shared2-class_SVM	5	TomatoCyc (filtered with Model 3)	SM vs. GM	SVM	4197	shared	0.926868	0.930719	0.922287	0.931549	0.0785564	0.0684514	NA	NA	NA
Slyc-Random_removed	6	TomatoCyc (filtered out random instances)	SM vs. GM	RF	4197	shared	0.749186	0.751275	0.684981	0.82689	0.380982	0.17311	NA	NA	NA
Slyc-Random_removed	6	TomatoCyc (filtered out random instances)	SM vs. GM	SVM	4197	shared	0.827102	0.83227	0.804805	0.853814	0.207846	0.146186	NA	NA	NA
Slyc-Athrem-RF_RF	7	TomatoCyc (filtered with Model 3)	SM vs. GM	RF	7286	all tomato	0.880734	0.877551	0.875373	0.886247	0.126272	0.113753	NA	NA	NA
Slyc-Athrem-RF_SVM	7	TomatoCyc (filtered with Model 3)	SM vs. GM	SVM	7286	all tomato	0.835331	0.846626	0.788397	0.888355	0.238715	0.111645	NA	NA	NA
Slyc-Athrem-RF_25feat_RF	7	TomatoCyc (filtered with Model 3)	SM vs. GM	RF	25	all tomato	0.845577	0.811297	0.829465	0.862828	0.177815	0.137172	NA	NA	NA
Slyc-Athrem-RF_50feat_RF	7	TomatoCyc (filtered with Model 3)	SM vs. GM	RF	50	all tomato	0.879201	0.876404	0.858403	0.901105	0.148766	0.0988946	NA	NA	NA
Slyc-Athrem-RF_100feat_RF	7	TomatoCyc (filtered with Model 3)	SM vs. GM	RF	100	all tomato	0.879523	0.880202	0.862406	0.897404	0.14329	0.102596	NA	NA	NA
Slyc-Athrem-RF_200feat_RF	7	TomatoCyc (filtered with Model 3)	SM vs. GM	RF	200	all tomato	0.879223	0.875949	0.872511	0.900308	0.134216	0.110257	NA	NA	NA
Slyc-Athrem-RF_300feat_RF	7	TomatoCyc (filtered with Model 3)	SM vs. GM	RF	300	all tomato	0.885781	0.885496	0.869041	0.889743	0.123342	0.106992	NA	NA	NA
Slyc-Athrem-RF_500feat_RF	7	TomatoCyc (filtered with Model 3)	SM vs. GM	RF	500	all tomato	0.886157	0.883249	0.87875	0.893008	0.131671	0.0996915	NA	NA	NA
Slyc-Athrem-RF_1000feat_RF	7	TomatoCyc (filtered with Model 3)	SM vs. GM	RF	1000	all tomato	0.882435	0.880711	0.866637	0.898895	0.138458	0.101105	NA	NA	NA
Slyc-Athrem-SVM_SVM	7	TomatoCyc (filtered with Model 3)	SM vs. GM	SVM	7286	all tomato	0.852109	0.859951	0.856556	0.847794	0.142108	0.152206	NA	NA	NA
Slyc-Athrem-RF_BMinc_RF	8	TomatoCyc (filtered with Model 3) + benchmark	SM vs. GM	RF	7286	all tomato	0.870284	0.858896	0.878493	0.862296	0.119383	0.137704	NA	NA	NA
Slyc-Athrem-RF_BMinc_SVM	8	TomatoCyc (filtered with Model 3) + benchmark	SM vs. GM	SVM	7286	all tomato	0.837655	0.827506	0.796927	0.882889	0.22521	0.117111	NA	NA	NA
